# Venomous Noodles: evolution of toxins in Nemertea through positive selection and gene duplication

**DOI:** 10.1101/2023.04.12.536482

**Authors:** G.G Sonoda, E.C. Tobaruela, J.L. Norenburg, J.P. Fabi, S.C.S. Andrade

**Affiliations:** Departamento de Genética e Biologia Evolutiva, IB-Universidade de São Paulo, São Paulo, Brazil; Laboratório de Toxinologia Aplicada, Instituto Butantan, São Paulo, Brazil; Faculdade de Ciências Farmacêuticas, Food Research Center (FoRC), Universidade de São Paulo, São Paulo, Brazil; Department of Invertebrate Zoology, Smithsonian’s National Museum of Natural History. Washington, DC 20560-0163

**Keywords:** Ribbon worms, dN/dS, Gene Duplication, Molecular evolution, Cytotoxin-A

## Abstract

Some, probably most and perhaps all, members of the phylum Nemertea are venomous, documented so far from marine and benthic specimens. Although the toxicity of these animals has been long known, systematic studies on characterization of toxins, mechanisms of toxicity and toxin evolution for this group are relatively scarce compared to other venomous groups. Here we present the first investigation of the molecular evolution of toxins in Nemertea. Using a proteo-transcriptomic approach, we described toxins in the body and poisonous mucus of the pilidiophoran *Lineus sanguineus* and the hoplonemertean *Nemertopsis pamelaroeae*. Using these new and publicly available transcriptomes, we investigated the molecular evolution of six selected toxin gene families. In addition, we have also characterized *in silico* the toxin genes found in the interstitial hoplonemertean, *Ototyphlonemertes erneba*, a first record for meiofaunal taxa. We identified 99 toxin transcripts in the pilidiophoran *L. sanguineus,* including previously known toxins, such as the *alpha-nemertides* and the *Cytotoxins-A*. However, for each of the hoplonemerteans, no more than 30 toxin transcripts were found. Genomic alignments and tree reconciliation methods supported the occurrence of at least one gene duplication in each analyzed toxin gene. Evidence of positive selection was observed in all investigated toxin genes. We hypothesized that an increased rate of gene duplications observed for Pilidiophora could be involved with the origin and expansion of toxin genes. Studies concerning the natural history of Nemertea are still needed to understand the evolution of their toxins. Nevertheless, our results show evolutionary mechanisms similar to those observed in other venomous groups.
