## Supplementar Tables S3-S5 for "Venomous Noodles: evolution of toxins in Nemertea through positive selection and gene duplication"

### Sheet: Table S3
Table S3: Annotation of the predicted putative toxins of Lineus sanguineus. Y: yes; – : Succesfully predicted
Toxin ID	Transcript Name	Blastp e-value	Blast-p best hit	Phmmer e-value	Phmmer best hit	Pfam domain Name	Why prediction failed	Present in mucus?	Present in body proteome
1	Lsanguineus_Brazil_DN0_c0_g1_i1.p1	1.78e-05	Snaclec coagulation factor IX-binding protein subunit A (IX-bp subunit A) (Fragment)	2.1e-23	Macrophage mannose receptor 1	Lectin_C	–		Y
2	Lsanguineus_Brazil_DN0_c0_g1_i2.p1	2.3e-08	C-type lectin 9a	2.2e-28	Macrophage mannose receptor 1	Lectin_C	–		Y
3	Lsanguineus_Brazil_DN0_c0_g1_i3.p1	2.07e-08	C-type lectin 9a	9e-29	Macrophage mannose receptor 1	Lectin_C	–		Y
4	Lsanguineus_Brazil_DN1044_c0_g1_i3.p1	1.13e-27	Scoloptoxin SSD976 (Cysteine-rich venom protein) (CRVP)	3.5e-30	Scoloptoxin SSD552	CAP;ShK	–		Y
5	Lsanguineus_Brazil_DN1044_c0_g1_i4.p1	2.98e-27	Scoloptoxin SSD976 (Cysteine-rich venom protein) (CRVP)	4.4e-30	Scoloptoxin SSD552	CAP;ShK	–		Y
6	Lsanguineus_Brazil_DN10476_c0_g1_i1.p2	1.95e-43	Cerebratulus toxin A-III (Cytolysin A-III) (Cytotoxin A-III)	1.2e-40	Cytotoxin A-III		–
7	Lsanguineus_Brazil_DN10476_c0_g1_i2.p2	8.05e-46	Cerebratulus toxin A-III (Cytolysin A-III) (Cytotoxin A-III)	1.6e-42	Cytotoxin A-III		–
8	Lsanguineus_Brazil_DN12662_c0_g1_i1.p1	2.97e-09	Snaclec mamushigin subunit beta	4.3e-81	Cubilin	Lectin_C;CUB	–
9	Lsanguineus_Brazil_DN1285_c0_g1_i2.p1	1.57e-80	Plancitoxin-1 (EC 3.1.22.1) (Plancitoxin I) (Plan-I) [Cleaved into: Plancitoxin-1 subunit alpha; Plancitoxin-1 subunit beta]	4.3e-77	Plancitoxin-1	DNase_II	–
10	Lsanguineus_Brazil_DN1285_c0_g1_i4.p1	9.3e-93	Plancitoxin-1 (EC 3.1.22.1) (Plancitoxin I) (Plan-I) [Cleaved into: Plancitoxin-1 subunit alpha; Plancitoxin-1 subunit beta]	1.4e-88	Plancitoxin-1	DNase_II	–
11	Lsanguineus_Brazil_DN1285_c0_g1_i6.p1	4.23e-80	Plancitoxin-1 (EC 3.1.22.1) (Plancitoxin I) (Plan-I) [Cleaved into: Plancitoxin-1 subunit alpha; Plancitoxin-1 subunit beta]	6.2e-77	Plancitoxin-1	DNase_II	–
12	Lsanguineus_Brazil_DN1285_c0_g1_i7.p1	3.2e-94	Plancitoxin-1 (EC 3.1.22.1) (Plancitoxin I) (Plan-I) [Cleaved into: Plancitoxin-1 subunit alpha; Plancitoxin-1 subunit beta]	7.9e-90	Plancitoxin-1	DNase_II	–
13	Lsanguineus_Brazil_DN13239_c0_g1_i1.p1	7.13e-10	Natterin-4 (EC 3.4.-.-)	3.1e-13	Natterin-4	ETX_MTX2;Aerolysin	–
14	Lsanguineus_Brazil_DN14679_c0_g1_i1.p3	1.69e-14	Acetylcholinesterase (BfAChE) (EC 3.1.1.7)	1.1e-14	Acetylcholinesterase	COesterase	–
15	Lsanguineus_Brazil_DN14679_c0_g1_i2.p2	1.69e-14	Acetylcholinesterase (BfAChE) (EC 3.1.1.7)	1.1e-14	Acetylcholinesterase	COesterase	–
16	Lsanguineus_Brazil_DN14679_c0_g1_i3.p2	1.69e-14	Acetylcholinesterase (BfAChE) (EC 3.1.1.7)	1.1e-14	Acetylcholinesterase	COesterase	–
17	Lsanguineus_Brazil_DN14679_c0_g1_i4.p3	1.69e-14	Acetylcholinesterase (BfAChE) (EC 3.1.1.7)	1.1e-14	Acetylcholinesterase	COesterase	–
18	Lsanguineus_Brazil_DN14679_c0_g1_i5.p3	1.69e-14	Acetylcholinesterase (BfAChE) (EC 3.1.1.7)	1.1e-14	Acetylcholinesterase	COesterase	–
19	Lsanguineus_Brazil_DN14679_c0_g2_i2.p1	5.67e-84	Acetylcholinesterase (BfAChE) (EC 3.1.1.7)	2.7e-78	Acetylcholinesterase	COesterase;BD-FAE;Abhydrolase_3	–
20	Lsanguineus_Brazil_DN1505_c0_g1_i2.p1	9.33e-48	Astacin-like metalloprotease toxin 1 (EC 3.4.24.-) (Loxosceles astacin-like protease 1) (LALP) (LALP1)	1.1e-48	Zinc metalloproteinase nas-15	Astacin	–		Y
21	Lsanguineus_Brazil_DN163_c0_g3_i1.p1	0.000214	Conotoxin Pu11.1	6.5e-05	Conotoxin Pu11.1	Conotoxin	–
22	Lsanguineus_Brazil_DN16534_c0_g1_i1.p1	1.18e-08	A.superbus venom factor 1 (AVF-1) (CVF-like) (Complement C3 homolog) [Cleaved into: AVF-1 alpha chain; AVF-1 gamma chain; AVF-1 beta chain]	9.3e-09	A.superbus venom factor 1	TED_complement	–
23	Lsanguineus_Brazil_DN16871_c0_g1_i1.p1	7.05e-36	Dermonecrotic toxin LspiSicTox-betaIE1ii (EC 4.6.1.-) (Phospholipase D) (PLD) (Sphingomyelin phosphodiesterase D) (SMD) (SMase D) (Sphingomyelinase D) (Fragment)	1.3e-33	Dermonecrotic toxin LspiSicTox-betaIE1ii (Fragment)		–
24	Lsanguineus_Brazil_DN1770_c0_g1_i2.p1	2.03e-26	tRNA3(Ser)-specific nuclease WapA (EC 3.1.-.-) (Cell wall-associated protein) (RNase WapA) (Toxin WapA)	1.3e-22	tRNA3(Ser)-specific nuclease WapA	CARDB;RHS_repeat;DUF4832;Big_13	–		Y
25	Lsanguineus_Brazil_DN1770_c0_g1_i5.p1	1.69e-26	tRNA3(Ser)-specific nuclease WapA (EC 3.1.-.-) (Cell wall-associated protein) (RNase WapA) (Toxin WapA)	1.2e-22	tRNA3(Ser)-specific nuclease WapA	CARDB;RHS_repeat;DUF4832;Big_13	–		Y
26	Lsanguineus_Brazil_DN17772_c0_g2_i1.p1	1.05e-05	ConoCAP [Cleaved into: ConoCAP-a (CCAP-vil); ConoCAP-b; ConoCAP-c]	4e-13	ConoCAP	CCAP;GRIM-19	–
27	Lsanguineus_Brazil_DN17955_c0_g1_i1.p1	7.2e-06	Conotoxin Bu2	6.4e-06	Conotoxin Bu2	Conotoxin	–
28	Lsanguineus_Brazil_DN2072_c0_g1_i1.p1	1.38e-47	Dermonecrotic toxin LlSicTox-betaIA1 (EC 4.6.1.-) (LlH10) (H10) (Phospholipase D) (PLD) (SMase II) (Sphingomyelin phosphodiesterase D) (SMD) (SMase D) (Sphingomyelinase D)	2e-48	Dermonecrotic toxin LlSicTox-betaIA1		–
29	Lsanguineus_Brazil_DN2072_c0_g1_i2.p1	1.38e-47	Dermonecrotic toxin LlSicTox-betaIA1 (EC 4.6.1.-) (LlH10) (H10) (Phospholipase D) (PLD) (SMase II) (Sphingomyelin phosphodiesterase D) (SMD) (SMase D) (Sphingomyelinase D)	2e-48	Dermonecrotic toxin LlSicTox-betaIA1		–
30	Lsanguineus_Brazil_DN2138_c0_g2_i1.p1	3.12e-16	Kunitz-type serine protease inhibitor conotoxin Cal9.1a	5.5e-103	Papilin	Kunitz_BPTI	–
31	Lsanguineus_Brazil_DN21900_c0_g1_i1.p1	8.45e-33	Cysteine-rich venom protein (CRVP) (Cysteine-rich secretory protein) (Stecrisp) (Fragment)	9.2e-34	Cysteine-rich venom protein (Fragment)	CAP	–
32	Lsanguineus_Brazil_DN23016_c0_g1_i1.p1	1.01e-09	Con-Ins F2c (Insulin 2c) [Cleaved into: Con-Ins F2c B chain; Con-Ins F2c A chain]	1.7e-09	Con-Ins Q1b	Insulin	–
33	Lsanguineus_Brazil_DN27611_c1_g2_i2.p2	6.64e-12	Phospholipase B (PLB) (EC 3.1.1.-)	4.1e-13	Phospholipase B	Phospholip_B	–
34	Lsanguineus_Brazil_DN27656_c0_g1_i1.p1	7.64e-06	Snaclec agkisacutacin subunit A (Agk-A)	2e-05	Snaclec agkisacutacin subunit A	UL45	–
35	Lsanguineus_Brazil_DN2788_c0_g2_i1.p1	6.59e-27	Dermonecrotic toxin LiSicTox-betaID1 (EC 4.6.1.-) (Dermonecrotic toxin 5) (DT5) (LiRecDT5) (Phospholipase D) (PLD) (Sphingomyelin phosphodiesterase D 5) (SMD 5) (SMase D 5) (Sphingomyelinase D 5)	3.9e-24	Dermonecrotic toxin LiSicTox-betaID1		–
36	Lsanguineus_Brazil_DN2894_c0_g1_i1.p1	4.76e-23	Iron-regulated protein FrpC	5.8e-42	Iron-regulated protein FrpC	HemolysinCabind;Peptidase_C80	–
37	Lsanguineus_Brazil_DN2894_c0_g1_i12.p1	5.1e-23	Iron-regulated protein FrpC	5.6e-42	Iron-regulated protein FrpC	HemolysinCabind;Peptidase_C80	–
38	Lsanguineus_Brazil_DN2894_c0_g1_i3.p1	1.53e-12	Multifunctional-autoprocessing repeats-in-toxin (MARTX) (EC 3.4.22.-) [Cleaved into: Actin cross-linking toxin F1 (EC 6.3.2.-); Actin cross-linking toxin F4 (EC 6.3.2.-); Rho inactivation domain-containing toxin F2; ABH effector region toxin F5; Cysteine protease domain-containing toxin F3 (EC 3.4.22.-)]	8.3e-05	Iron-regulated protein FrpA	Peptidase_C80;HemolysinCabind	–
39	Lsanguineus_Brazil_DN2894_c0_g1_i4.p1	4.69e-23	Iron-regulated protein FrpC	5.5e-42	Iron-regulated protein FrpC	HemolysinCabind;Peptidase_C80	–
40	Lsanguineus_Brazil_DN2894_c0_g1_i5.p1	4.34e-23	Iron-regulated protein FrpC	5.7e-42	Iron-regulated protein FrpC	HemolysinCabind;Peptidase_C80	–
41	Lsanguineus_Brazil_DN2894_c0_g1_i7.p1	4.76e-23	Iron-regulated protein FrpC	5.8e-42	Iron-regulated protein FrpC	HemolysinCabind;Peptidase_C80	–
42	Lsanguineus_Brazil_DN2894_c0_g1_i8.p1	4.41e-23	Iron-regulated protein FrpC	5.8e-42	Iron-regulated protein FrpC	HemolysinCabind;Peptidase_C80	–
43	Lsanguineus_Brazil_DN2894_c0_g1_i9.p1	3.74e-23	Bifunctional hemolysin/adenylate cyclase (AC-HLY) (ACT) (Cyclolysin) [Cleaved into: Calmodulin-sensitive adenylate cyclase (EC 4.6.1.1) (ATP pyrophosphate-lyase) (Adenylyl cyclase); Hemolysin]	4.7e-42	Iron-regulated protein FrpC	HemolysinCabind;Peptidase_C80	–
44	Lsanguineus_Brazil_DN3051_c0_g1_i1.p1	1.49e-23	Cysteine-rich venom protein latisemin (CRVP)	1.1e-23	Scoloptoxin SSD976	CAP;ShK	–		Y
45	Lsanguineus_Brazil_DN311_c0_g1_i2.p2	2.29e-38	Cerebratulus toxin A-III (Cytolysin A-III) (Cytotoxin A-III)	7.4e-36	Cytotoxin A-III		–		Y
46	Lsanguineus_Brazil_DN311_c0_g1_i3.p1	5.7e-41	Cerebratulus toxin A-III (Cytolysin A-III) (Cytotoxin A-III)	4.5e-38	Cytotoxin A-III		–		Y
47	Lsanguineus_Brazil_DN3208_c0_g2_i1.p1	4.15e-123	Acetylcholinesterase (BfAChE) (EC 3.1.1.7)	9.3e-120	Acetylcholinesterase	COesterase;BD-FAE;Abhydrolase_3	–
48	Lsanguineus_Brazil_DN3208_c0_g2_i2.p1	2.13e-123	Acetylcholinesterase (BfAChE) (EC 3.1.1.7)	1e-119	Acetylcholinesterase	COesterase;BD-FAE;Abhydrolase_3;SEA	–
49	Lsanguineus_Brazil_DN3517_c0_g2_i1.p1	5.49e-09	Snaclec coagulation factor X-activating enzyme light chain 2 (C-type lectin-like protein subunit 1) (Coagulation factor X-activating enzyme beta-chain) (RVV-X light chain 2)	1.5e-34	Macrophage mannose receptor 1	Lectin_C	–
50	Lsanguineus_Brazil_DN3544_c0_g1_i1.p1	4.38e-174	Venom phosphodiesterase 2 (PDE) (EC 3.6.1.-)	5.7e-167	Ectonucleotide pyrophosphatase/phosphodiesterase family member 3	Phosphodiest:Endonuclease_NS	–
51	Lsanguineus_Brazil_DN3544_c0_g1_i2.p1	4.02e-174	Venom phosphodiesterase 2 (PDE) (EC 3.6.1.-)	5.7e-167	Ectonucleotide pyrophosphatase/phosphodiesterase family member 3	Phosphodiest:Endonuclease_NS	–
52	Lsanguineus_Brazil_DN359_c0_g1_i1.p1	1.21e-46	Cerebratulus toxin A-III (Cytolysin A-III) (Cytotoxin A-III)	9.5e-44	Cytotoxin A-III		–
53	Lsanguineus_Brazil_DN359_c0_g1_i2.p1	4.79e-45	Cerebratulus toxin A-III (Cytolysin A-III) (Cytotoxin A-III)	2.4e-42	Cytotoxin A-III		–
54	Lsanguineus_Brazil_DN3711_c0_g1_i3.p1	1.84e-168	Phospholipase-B 81 (PLB) (EC 3.1.1.-)	8.4e-158	Phospholipase B-like 1	Phospholip_B	–
55	Lsanguineus_Brazil_DN3711_c0_g1_i4.p1	1.84e-168	Phospholipase-B 81 (PLB) (EC 3.1.1.-)	8.4e-158	Phospholipase B-like 1	Phospholip_B	–
56	Lsanguineus_Brazil_DN3711_c0_g1_i5.p1	1.84e-168	Phospholipase-B 81 (PLB) (EC 3.1.1.-)	8.4e-158	Phospholipase B-like 1	Phospholip_B	–
57	Lsanguineus_Brazil_DN38574_c0_g1_i1.p1	5.64e-06	U-scoloptoxin(11)-Ssd3a (U-SLPTX(11)-Ssd3a) (Toxin SSD431)	3.5e-07	U-scoloptoxin(11)-Sa2a		–
58	Lsanguineus_Brazil_DN43749_c0_g1_i1.p1	8.17e-26	Cysteine-rich venom protein pseudechetoxin-like (CRVP)	5.5e-48	Matrix metalloproteinase-9	fn2;CAP	–
59	Lsanguineus_Brazil_DN43_c0_g1_i2.p2	3.06e-09	Nemertide alpha-1 (Fragment)	2.3e-14	Nemertide alpha-1 (Fragment)	UPF0506;Conotoxin_I2;Omega-toxin	–
60	Lsanguineus_Brazil_DN43_c2_g1_i1.p1	2.53e-10	Nemertide alpha-1 (Fragment)	4.1e-18	Nemertide alpha-1 (Fragment)	UPF0506;Conotoxin_I2	–	Y
61	Lsanguineus_Brazil_DN4564_c0_g1_i2.p1	2.66e-08	Natterin-4 (EC 3.4.-.-)	3.3e-10	Natterin-2	Aerolysin;ETX_MTX2	–
62	Lsanguineus_Brazil_DN4840_c0_g1_i1.p1	4.13e-13	Snaclec 3 (C-type lectin isoform 3)	1.6e-29	Macrophage mannose receptor 1	Lectin_C;UL45;Chordopox_A33R	–
63	Lsanguineus_Brazil_DN4840_c0_g1_i2.p1	4.13e-13	Snaclec 3 (C-type lectin isoform 3)	1.6e-29	Macrophage mannose receptor 1	Lectin_C;UL45;Chordopox_A33R	–
64	Lsanguineus_Brazil_DN484_c0_g1_i1.p1	2.31e-38	Dermonecrotic toxin LiSicTox-alphaIA2bi (EC 4.6.1.-) (Loxtox i1) (Phospholipase D) (PLD) (Sphingomyelin phosphodiesterase D) (SMD) (SMase D) (Sphingomyelinase D)	4.1e-39	Dermonecrotic toxin LiSicTox-alphaIA2bi		–
65	Lsanguineus_Brazil_DN506_c0_g1_i1.p1	1.26e-40	Cerebratulus toxin A-III (Cytolysin A-III) (Cytotoxin A-III)	9.4e-38	Cytotoxin A-III		–		Y
66	Lsanguineus_Brazil_DN52452_c0_g1_i1.p1	1.62e-06	Snaclec 2 (C-type lectin 2)	4.2e-10	C-type mannose receptor 2		–
67	Lsanguineus_Brazil_DN54728_c0_g1_i1.p1	2.76e-06	Nemertide alpha-1 (Fragment)	2.5e-07	Nemertide alpha-1 (Fragment)		–
68	Lsanguineus_Brazil_DN56468_c0_g1_i1.p2	1.49e-05	Cysteine-rich venom protein pseudechetoxin-like (CRVP) (Cysteine-rich secretory protein OXY1) (CRISP-OXY1)				–
69	Lsanguineus_Brazil_DN6502_c0_g1_i1.p1	1.76e-08	Natterin-4 (EC 3.4.-.-)	7.6e-11	Natterin-4	Aerolysin	–
70	Lsanguineus_Brazil_DN67_c0_g1_i2.p3	4.43e-05	U3-agatoxin-Ao1j (U3-AGTX-Ao1j) (Mu-2Aaga_11)	1.5e-06	U3-agatoxin-Ao1i	Toxin_35	–
71	Lsanguineus_Brazil_DN7639_c0_g1_i1.p2	8.09e-12	KappaPI-actitoxin-Ael3a (KappaPI-AITX-Ael3a) (Kunitz-type serine protease inhibitor APEKTx1)	3.6e-93	Papilin	Kunitz_BPTI	–
72	Lsanguineus_Brazil_DN7639_c0_g1_i2.p2	7.58e-12	KappaPI-actitoxin-Ael3a (KappaPI-AITX-Ael3a) (Kunitz-type serine protease inhibitor APEKTx1)	1.9e-93	Papilin	Kunitz_BPTI	–
73	Lsanguineus_Brazil_DN78_c0_g1_i2.p1	3.62e-20	Basic phospholipase A2 10 (svPLA2) (EC 3.1.1.4) (KBf X) (KBf-10) (Phosphatidylcholine 2-acylhydrolase) (Fragment)	2.1e-23	Basic phospholipase A2 10 (Fragment)	Phospholip_A2_1	–
74	Lsanguineus_Brazil_DN78_c0_g1_i3.p1	3.62e-20	Basic phospholipase A2 10 (svPLA2) (EC 3.1.1.4) (KBf X) (KBf-10) (Phosphatidylcholine 2-acylhydrolase) (Fragment)	2.1e-23	Basic phospholipase A2 10 (Fragment)	Phospholip_A2_1	–
75	Lsanguineus_Brazil_DN797_c0_g1_i1.p1	0.000482	U6-lycotoxin-Ls1f (Toxin-like structure LSTX-F6)	3.5e-06	U6-lycotoxin-Ls1f	Toxin_35	–
76	Lsanguineus_Brazil_DN797_c0_g1_i2.p1	0.000528	U6-lycotoxin-Ls1f (Toxin-like structure LSTX-F6)	3.4e-06	U6-lycotoxin-Ls1a	Toxin_35	–
77	Lsanguineus_Brazil_DN797_c0_g1_i3.p1	0.000363	U6-lycotoxin-Ls1f (Toxin-like structure LSTX-F6)	3.2e-06	U6-lycotoxin-Ls1f	Toxin_35	–
78	Lsanguineus_Brazil_DN8274_c0_g2_i1.p1	0.000196	Venom prothrombin activator pseutarin-C non-catalytic subunit (PCNS) (vPA) (Venom coagulation factor Va-like protein) [Cleaved into: Pseutarin-C non-catalytic subunit heavy chain; Pseutarin-C non-catalytic subunit light chain]				–
79	Lsanguineus_Brazil_DN83_c0_g1_i2.p1	3.54e-27	Nemertide alpha-1 (Fragment)	1.3e-37	Nemertide alpha-1 (Fragment)		–	Y
80	Lsanguineus_Brazil_DN83_c0_g1_i3.p2	2.86e-23	Nemertide alpha-1 (Fragment)	1.4e-33	Nemertide alpha-1 (Fragment)		–
81	Lsanguineus_Brazil_DN83_c0_g1_i4.p1	3.6e-24	Nemertide alpha-1 (Fragment)	1.9e-34	Nemertide alpha-1 (Fragment)		–
82	Lsanguineus_Brazil_DN846_c0_g1_i1.p1	1.69e-60	Actinia tenebrosa protease inhibitors (Carboxypeptidase inhibitor SmCI-like) [Cleaved into: ATPI-I; ATPI-II]	1e-129	Papilin	Kunitz_BPTI	–
83	Lsanguineus_Brazil_DN892_c0_g1_i1.p1	4.73e-23	Actinia tenebrosa protease inhibitors (Carboxypeptidase inhibitor SmCI-like) [Cleaved into: ATPI-I; ATPI-II]	2.3e-70	Papilin	Kunitz_BPTI	–
84	Lsanguineus_Brazil_DN8942_c0_g1_i1.p1	2.61e-05	Elevenin-Vc1	2.4e-07	Elevenin-Vc1		–
85	Lsanguineus_Brazil_DN9196_c0_g5_i2.p2	0.000669	Conotoxin Im14.3 (Conopeptide im031)	4.2e-11	Putative tyrosinase-like protein tyr-3	ShK	–
86	Lsanguineus_Brazil_DN1067_c0_g1_i1.p1	0.002	A disintegrin and metalloproteinase with thrombospondin motifs 16	1.6	Serine protease inhibitor Kazal-type 2		No blast hit with toxin	Y
87	Lsanguineus_Brazil_DN150_c0_g1_i1.p1	0.006	U2-agatoxin-Ao1y	3.4e-05	U2-agatoxin-Ao1x	Toxin_35	High blastp e-value	Y
88	Lsanguineus_Brazil_DN150_c0_g1_i2.p1	0.049	Conotoxin CaHr91	0.0041	Omega-scoloptoxin(13)-Ssm2b	Toxin_35;7TM_GPCR_Srd	High blastp e-value	Y
89	Lsanguineus_Brazil_DN16_c0_g1_i2.p1	4.8	Conotoxin Ep11.1	0.013	U5-scytotoxin-Sth1a	Toxin_29	High blastp e-value	Y
90	Lsanguineus_Brazil_DN2174_c0_g1_i1.p1	0.002	Hainantoxin-III 4	3.3e-05	Hainantoxin-III 10	Toxin_35;Toxin_12;Omega-toxin;Conotoxin	High blastp e-value	Y
91	Lsanguineus_Brazil_DN351_c1_g1_i1.p1	1.7	Potassium channel toxin alpha-KTx 26.2	0.0023	Beta-defensin 38	Myticin-prepro;YiaAB	High blastp e-value	Y
92	Lsanguineus_Brazil_DN435_c0_g1_i6.p2	0.01	Antistasin	3.3e-27	Antistasin	Antistasin	High blastp e-value	Y
93	Lsanguineus_Brazil_DN67_c0_g1_i1.p3	0.28	U6-lycotoxin-Ls1e	7.9e-05	DELTA-miturgitoxin-Cp2a	Toxin_35;Toxin_12	High blastp e-value	Y
94	Lsanguineus_Brazil_DN67_c0_g2_i3.p3	0.007	Teretoxin Tan14.1	0.003	Teretoxin Tan14.1	NKAIN;DUF5102	High blastp e-value	Y
95	Lsanguineus_Brazil_DN9111_c0_g1_i1.p1			2.5e-27	HMM_Antistasin	Antistasin;Sporozoite_P67	No blast hit	Y	Y
96	Lsanguineus_Brazil_DN983_c0_g1_i3.p1			8e-18	HMM_Antistasin	Antistasin	No blast hit	Y	Y
97	Lsanguineus_Brazil_DN983_c0_g1_i4.p1			8.7e-18	HMM_Antistasin	Antistasin	No blast hit	Y	Y
98	Lsanguineus_Brazil_DN220_c0_g1_i1.p1 (Nemertide beta)	1.2	multidrug resistance regulator 2	0.81	Protein RALF-like 20	Toxin_13	Toxin sequence absent from used databases	Y
99	Lsanguineus_Brazil_DN220_c0_g1_i3.p2 (Nemertide beta)	1.2	multidrug resistance regulator 2	0.81	Protein RALF-like 20	Toxin_13	Toxin sequence absent from used databases	Y

### Sheet: Table S4
	Table S4: Annotation of the predicted putative toxins of Nemertopsis pamelaroeae. Y: yes; – : Succesfully predicted
Toxin ID	Transcript Name	Blastp e-value	Blast-p best hit	Phmmer e-value	Phmmer best hit	Pfam domain Name	Why prediction failed	Present in mucus?	Present in body proteome
1	Npamelaroeae_DN1035_c0_g1_i4.p1	1.31e-44	Actinia tenebrosa protease inhibitors (Carboxypeptidase inhibitor SmCI-like) [Cleaved into: ATPI-I; ATPI-II]	4.7e-102	Papilin	Kunitz_BPTI	–
2	Npamelaroeae_DN1035_c0_g1_i5.p1	1.31e-44	Actinia tenebrosa protease inhibitors (Carboxypeptidase inhibitor SmCI-like) [Cleaved into: ATPI-I; ATPI-II]	4.7e-102	Papilin	Kunitz_BPTI	–
3	Npamelaroeae_DN11564_c0_g1_i1.p1	1.98e-177	Venom phosphodiesterase (PDE) (VLPDE) (EC 3.6.1.-)	3.1e-168	Venom phosphodiesterase	Phosphodiest;Endonuclease_NS;Sulfatase	–
4	Npamelaroeae_DN15708_c0_g1_i2.p1	2.02e-05	Acetylcholinesterase (BfAChE) (EC 3.1.1.7)	6.4e-05	Acetylcholinesterase	COesterase	–
5	Npamelaroeae_DN15708_c0_g1_i4.p1	6.46e-05	Acetylcholinesterase (BfAChE) (EC 3.1.1.7)	7e-05	Acetylcholinesterase	COesterase	–
6	Npamelaroeae_DN18711_c0_g1_i1.p1	4.39e-09	Astacin-like metalloprotease toxin 1 (EC 3.4.24.-) (Loxosceles astacin-like protease 1) (LALP) (LALP1)	5.1e-11	Astacin-like metalloprotease toxin 2	Astacin	–
7	Npamelaroeae_DN20976_c0_g1_i1.p5	3.22e-07	Verrucotoxin subunit beta (VTX subunit beta)	4.3e-07	Verrucotoxin subunit beta		–
8	Npamelaroeae_DN20976_c0_g1_i1.p6	3.22e-07	Verrucotoxin subunit beta (VTX subunit beta)	4.3e-07	Verrucotoxin subunit beta		–
9	Npamelaroeae_DN21120_c0_g1_i1.p1	3.51e-31	Actinia tenebrosa protease inhibitors (Carboxypeptidase inhibitor SmCI-like) [Cleaved into: ATPI-I; ATPI-II]	9.9e-113	Papilin	Kunitz_BPTI	–
10	Npamelaroeae_DN22134_c0_g1_i1.p1	1.06e-18	PI-actitoxin-Aeq3b (PI-AITX-Aeq3b) (Kunitz-type proteinase inhibitor AEPI-II)	2.7e-94	Papilin	Kunitz_BPTI	–
11	Npamelaroeae_DN22964_c0_g1_i1.p1	0.000343	Conotoxin Vc6.17	0.00062	Conotoxin Vc6.17	Conotoxin	–
12	Npamelaroeae_DN26179_c0_g1_i1.p1	1.52e-10	KappaPI-actitoxin-Avd3c (KappaPI-AITX-Avd3c) (Kalicludine-2) (AsKC2)	2.7e-71	Papilin	Kunitz_BPTI	–
13	Npamelaroeae_DN26306_c0_g1_i1.p1	1.39e-13	Kunitz-like toxin PcKuz3 (Kunitz-type serine protease inhibitor PcKuz3) (PI-sphenopitoxin-Pc1c) (PI-SPTX-Pc1c)	2.8e-75	Papilin	Kunitz_BPTI	–
14	Npamelaroeae_DN26390_c0_g1_i1.p1	4.65e-06	Snaclec A15 (C-type lectin A15)	2.1e-06	C-type lectin domain family 10 member A		–
15	Npamelaroeae_DN2709_c0_g1_i1.p1	4.45e-22	Scoloptoxin SSD976 (Cysteine-rich venom protein) (CRVP)	1.2e-22	Scoloptoxin SSD976	CAP	–
16	Npamelaroeae_DN2709_c0_g1_i2.p1	4.78e-22	Scoloptoxin SSD976 (Cysteine-rich venom protein) (CRVP)	1.2e-22	Scoloptoxin SSD976	CAP	–
17	Npamelaroeae_DN3504_c0_g1_i1.p1	1.43e-05	SE-cephalotoxin (SE-ctx)	1.9e-26	Low-density lipoprotein receptor-related protein 2	Ldl_recept_a	–
18	Npamelaroeae_DN3504_c0_g1_i2.p1	8.64e-06	SE-cephalotoxin (SE-ctx)	2.7e-31	Low-density lipoprotein receptor-related protein 2	Ldl_recept_a	–
19	Npamelaroeae_DN373_c0_g1_i2.p1	3.36e-05	Galactose-specific lectin nattectin (CTL)	3e-16	C-type mannose receptor 2	Lectin_C	–
20	Npamelaroeae_DN7290_c0_g1_i1.p1	0.000859	Intrepicalcin (ViCaTx1)	1.1e-06	Hadrucalcin	Toxin_27	–
21	Npamelaroeae_DN78_c0_g1_i1.p1	8.25e-46	Actinia tenebrosa protease inhibitors (Carboxypeptidase inhibitor SmCI-like) [Cleaved into: ATPI-I; ATPI-II]	1.8e-154	Papilin	Kunitz_BPTI	–
22	Npamelaroeae_DN78_c0_g1_i2.p1	3.45e-36	Actinia tenebrosa protease inhibitors (Carboxypeptidase inhibitor SmCI-like) [Cleaved into: ATPI-I; ATPI-II]	3.8e-108	Papilin	Kunitz_BPTI	–
23	Npamelaroeae_DN8950_c0_g1_i1.p1	9.45e-27	Scoloptoxin SSD976 (Cysteine-rich venom protein) (CRVP)	1.9e-28	Scoloptoxin SSD976	CAP;ShK	–		Y
24	Npamelaroeae_DN8950_c0_g1_i2.p1	4.04e-26	Scoloptoxin SSD976 (Cysteine-rich venom protein) (CRVP)	2.6e-28	Scoloptoxin SSD976	ShK;CAP	–		Y
25	Npamelaroeae_DN8950_c0_g1_i3.p1	2.71e-26	Scoloptoxin SSD976 (Cysteine-rich venom protein) (CRVP)	6e-28	Scoloptoxin SSD976	CAP;ShK	–		Y
26	Npamelaroeae_DN8950_c0_g1_i4.p1	1.59e-25	Scoloptoxin SSD976 (Cysteine-rich venom protein) (CRVP)	7.6e-28	Scoloptoxin SSD976	ShK;CAP	–		Y
27	Npamelaroeae_DN8950_c0_g1_i5.p1	2.49e-26	Scoloptoxin SSD976 (Cysteine-rich venom protein) (CRVP)	5.7e-28	Scoloptoxin SSD976	CAP;ShK	–		Y
28	Npamelaroeae_DN8950_c0_g1_i6.p1	2.65e-26	Scoloptoxin SSD976 (Cysteine-rich venom protein) (CRVP)	5.5e-28	Scoloptoxin SSD976	CAP;ShK	–		Y
29	Npamelaroeae_DN8950_c0_g1_i7.p1	8.89e-27	Scoloptoxin SSD976 (Cysteine-rich venom protein) (CRVP)	2e-28	Scoloptoxin SSD976	CAP;ShK	–		Y
30	Npamelaroeae_DN54_c0_g1_i1.p1	2.72e-30	Blastula protease 10	8.1e-38	Blastula protease 10	Astacin;ShK;Peptidase_M10;Peptidase_M66	Sequence absent from used databases	Y	Y

### Sheet: Table S5
Table S5: Annotation of the predicted putative toxins of Ototyphlonemertes erneba.
Transcript Name	Blastp e-value	Blast-p best hit	Phmmer e-value	Phmmer best hit	Pfam domain Name
Oerneba_DN11842_c0_g1_i1.p1	4.69e-09	Alpha-latrocrustotoxin-Lt1a (Alpha-LCT-Lt1a) (Alpha-latrocrustotoxin) (Alpha-LCT) (Crusta1) (Fragment)	7.8e-40	Serine/threonine-protein phosphatase 6 regulatory ankyrin repeat subunit C	FAM220,Ank_2,Ank_3,Ank,Ank_4,Ank_5,
Oerneba_DN13504_c0_g1_i1.p1	5.82e-06	U-limacoditoxin(8)-Dv66 (U-LCTX(8)-Dv66) (Vulnericin)	1.9e-25	U-limacoditoxin(8)-Dv66
Oerneba_DN1723_c1_g1_i1.p1	1.14e-85	Plancitoxin-1 (EC 3.1.22.1) (Plancitoxin I) (Plan-I) [Cleaved into: Plancitoxin-1 subunit alpha; Plancitoxin-1 subunit beta]	5.8e-82	Plancitoxin-1	DNase_II,
Oerneba_DN1723_c1_g1_i3.p1	5.13e-80	Plancitoxin-1 (EC 3.1.22.1) (Plancitoxin I) (Plan-I) [Cleaved into: Plancitoxin-1 subunit alpha; Plancitoxin-1 subunit beta]	1e-77	Plancitoxin-1	DNase_II,
Oerneba_DN1723_c1_g1_i4.p1	1.14e-85	Plancitoxin-1 (EC 3.1.22.1) (Plancitoxin I) (Plan-I) [Cleaved into: Plancitoxin-1 subunit alpha; Plancitoxin-1 subunit beta]	5.8e-82	Plancitoxin-1	DNase_II,
Oerneba_DN1723_c1_g1_i5.p1	5.13e-80	Plancitoxin-1 (EC 3.1.22.1) (Plancitoxin I) (Plan-I) [Cleaved into: Plancitoxin-1 subunit alpha; Plancitoxin-1 subunit beta]	1e-77	Plancitoxin-1	DNase_II,
Oerneba_DN1723_c1_g1_i6.p1	5.13e-80	Plancitoxin-1 (EC 3.1.22.1) (Plancitoxin I) (Plan-I) [Cleaved into: Plancitoxin-1 subunit alpha; Plancitoxin-1 subunit beta]	1e-77	Plancitoxin-1	DNase_II,
Oerneba_DN17717_c0_g1_i1.p1	5.27e-08	Galactose-specific lectin nattectin (CTL)	8.6e-27	Macrophage mannose receptor 1	Lectin_C,UL45,
Oerneba_DN1801_c0_g1_i3.p1	1.45e-05	U-limacoditoxin(8)-Dv66 (U-LCTX(8)-Dv66) (Vulnericin)	1e-08	U-limacoditoxin(8)-Dv66
Oerneba_DN19_c0_g2_i1.p1	1.03e-14	PI-actitoxin-Aeq3a (PI-AITX-Aeq3a) (Kunitz-type proteinase inhibitor AEPI-I)	2.8e-87	Papilin	Kunitz_BPTI,Antistasin,
Oerneba_DN24822_c0_g1_i1.p1	2.11e-56	Scoloptoxin SSD14 (SLPTX-SSD14) (Toxin-SSD14) [Cleaved into: SLPTX-SSD14 subunit alpha; SLPTX-SSD14 subunit beta]	3e-55	Scoloptoxin SSD14	G_glu_transpept,
Oerneba_DN2602_c0_g1_i12.p1	2.58e-122	Acetylcholinesterase (BfAChE) (EC 3.1.1.7)	6.7e-119	Acetylcholinesterase	COesterase,BD-FAE,Abhydrolase_3,
Oerneba_DN2602_c0_g1_i14.p1	7.75e-104	Acetylcholinesterase (BfAChE) (EC 3.1.1.7)	5.9e-102	Acetylcholinesterase	COesterase,BD-FAE,Abhydrolase_3,
Oerneba_DN2602_c0_g1_i2.p1	2.58e-122	Acetylcholinesterase (BfAChE) (EC 3.1.1.7)	6.7e-119	Acetylcholinesterase	COesterase,BD-FAE,Abhydrolase_3,
Oerneba_DN2602_c0_g1_i5.p1	2.58e-122	Acetylcholinesterase (BfAChE) (EC 3.1.1.7)	6.7e-119	Acetylcholinesterase	COesterase,BD-FAE,Abhydrolase_3,
Oerneba_DN2602_c0_g1_i6.p1	2.58e-122	Acetylcholinesterase (BfAChE) (EC 3.1.1.7)	6.7e-119	Acetylcholinesterase	COesterase,BD-FAE,Abhydrolase_3,
Oerneba_DN30229_c0_g1_i1.p1	1.06e-25	Scoloptoxin SSD976 (Cysteine-rich venom protein) (CRVP)	2.1e-24	Scoloptoxin SSD976	CAP,
Oerneba_DN33037_c0_g1_i1.p1	7.56e-06	Con-Ins Im2 (Insulin 2) [Cleaved into: Con-Ins I2 B chain; Con-Ins I2 A chain]	1.3e-08	Con-Ins F1	Insulin,
Oerneba_DN4446_c0_g1_i1.p1	3.33e-18	Acidic phospholipase A2 S7-48J (svPLA2) (EC 3.1.1.4) (ASPLA4) (Phosphatidylcholine 2-acylhydrolase)	7.3e-20	Phospholipase A2 Scol/Pla	Phospholip_A2_1,
Oerneba_DN4542_c0_g1_i1.p1	2.61e-16	Kunitz-like toxin PcKuz3 (Kunitz-type serine protease inhibitor PcKuz3) (PI-sphenopitoxin-Pc1c) (PI-SPTX-Pc1c)	4e-112	Papilin	Kunitz_BPTI,
Oerneba_DN759_c0_g1_i1.p1	0.000138	U-scoloptoxin(05)-Sm1a (U-SLPTX(05)-Sm1a)	3.2e-06	U-scoloptoxin(05)-Sm1a	QVR,
Oerneba_DN759_c0_g1_i2.p1	0.000138	U-scoloptoxin(05)-Sm1a (U-SLPTX(05)-Sm1a)	3.2e-06	U-scoloptoxin(05)-Sm1a	QVR,
Oerneba_DN759_c0_g1_i3.p1	0.000138	U-scoloptoxin(05)-Sm1a (U-SLPTX(05)-Sm1a)	3.2e-06	U-scoloptoxin(05)-Sm1a	QVR,
Oerneba_DN759_c0_g1_i4.p1	0.000138	U-scoloptoxin(05)-Sm1a (U-SLPTX(05)-Sm1a)	3.2e-06	U-scoloptoxin(05)-Sm1a	QVR,
Oerneba_DN8070_c0_g1_i1.p1	3.76e-14	Basic phospholipase A2 Drk-b1 (svPLA2) (EC 3.1.1.4) (Phosphatidylcholine 2-acylhydrolase)	3.2e-18	Phospholipase A2	Phospholip_A2_1,
Oerneba_DN94_c0_g1_i2.p1	0.000377	U-scoloptoxin(01)-Er1a (U-SLPTX(01)-Er1a)	2.8e-07	U-scoloptoxin(01)-Er1a	CBM_14,
Oerneba_DN94_c0_g1_i3.p1	0.000272	U-scoloptoxin(01)-Er1a (U-SLPTX(01)-Er1a)	2.6e-07	U-scoloptoxin(01)-Er1a	CBM_14,
